# Widespread conservation and lineage-specific diversification of genome-wide DNA methylation patterns across arthropods

**DOI:** 10.1101/2020.01.27.920108

**Authors:** S. Lewis, L. Ross, S.A. Bain, E. Pahita, S.A. Smith, R. Cordaux, E.M. Miska, B. Lenhard, F.M. Jiggins, P. Sarkies

## Abstract

Cytosine methylation is an ancient epigenetic modification yet its function and extent within genomes is highly variable across eukaryotes. In mammals, methylation controls transposable elements and regulates the promoters of genes. In insects, DNA methylation is generally restricted to a small subset of transcribed genes, with both intergenic regions and transposable elements (TEs) depleted of methylation. The evolutionary origin and the function of these methylation patterns are poorly understood. Here we characterise the evolution of DNA methylation across the arthropod phylum. While the common ancestor of the arthropods had low levels of TE methylation and did not methylate promoters, both of these functions have evolved independently in centipedes and mealybugs. In contrast, methylation of the exons of a subset of transcribed genes is ancestral and widely conserved across the phylum, but has been lost in specific lineages. Remarkably the same set of genes are likely to be methylated in all species that retained exon-enriched methylation. We show that these genes have characteristic patterns of expression correlating to broad transcription initiation sites and well-positioned nucleosomes, providing new insights into potential mechanisms driving methylation patterns over hundreds of millions of years.

**Author Summary:** Animals develop from a single cell to form a complex organism with many specialised cells. Almost all of the fantastic variety of cells must have the same sequence of DNA, and yet they have distinct identities that are preserved even when they divide. This remarkable process is achieved by turning different sets of genes on or off in different types of cell using molecular mechanisms known as “epigenetic gene regulation”.

Surprisingly, though all animals need epigenetic gene regulation, there is a huge diversity in the mechanisms that they use. Characterising and explaining this diversity is crucial in understanding the functions of epigenetic pathways, many of which have key roles in human disease. We studied how one particular type of epigenetic regulation, known as DNA methylation, has evolved within arthropods. Arthropods are an extraordinarily diverse group of animals ranging from horseshoe crabs to fruit flies. We discovered that the levels of DNA methylation and where it is found within the genome changes rapidly throughout arthropod evolution. Nevertheless, there are some features of DNA methylation that seem to be the same across most arthropods-in particular we found that there is a tendency for a similar set of genes to acquire methylation of DNA in most arthropods, and that this is conserved over 350 million years. We discovered that these genes have distinct features that might explain how methylation gets targeted. Our work provides important new insights into the evolution of DNA methylation and gives some new hints to its essential functions.
