## Supplementary material for "Widespread conservation and lineage-specific diversification of genome-wide DNA methylation patterns across arthropods": Sup_table_1

### Sheet: Sheet1
Species	Tissue	Sex	Caste	BioSample Accession	SRA Accession
Limulus polyphemus	Mixed muscle, heart & liver	Female	NA	SAMN13290429, SAMN13290430 & SAMN13290431	SRR10447906, SRR10447905 & SRR10447894
Ixodes scapularis	IDE2, IDE8 and ISE18 cell culture	NA	NA	SAMN13290432, SAMN13290433 & SAMN13290434	SRR10447883, SRR10447879 & SRR10447878
Parasteatoda tepidariorum	Cephalothorax	Female	NA	SAMN13290435, SAMN13290436 & SAMN13290437	SRR10447877, SRR10447876 & SRR10447875
Strigamia maritima	Fat body	Mixed	NA	SAMN13290438, SAMN13290439 & SAMN13290440	SRR10447874, SRR10447904 & SRR10447903
Armadillidium vulgare	Mixed	Female	NA	SAMN13290441, SAMN13290442 & SAMN13290443	SRR10447902, SRR10447901 & SRR10447900
Blattella germanica	Thorax	Female	NA	SAMN13290444, SAMN13290445 & SAMN13290446	SRR10447899, SRR10447898 & SRR10447897
Acyrthosiphon pisum	Thorax	Female	NA	SAMN13290447, SAMN13290448 & SAMN13290449	SRR10447896, SRR10447895 & SRR10447893
Bombus terrestris	Thorax	Female	Workers (ovary-active)	SAMN13290450, SAMN13290451 & SAMN13290452	SRR10447892, SRR10447891 & SRR10447890
Nicrophorus vespilloides	Thorax	Female	NA	SAMN13290453, SAMN13290454 & SAMN13290455	SRR10447889, SRR10447888 & SRR10447887
Heliconius melpomene	Thorax	Female	NA	SAMN13290456, SAMN13290457 & SAMN13290458	SRR10447886, SRR10447885 & SRR10447884
Drosophila melanogaster	Thorax	Female	NA	SAMN13290459, SAMN13290460 & SAMN13290461	SRR10447882, SRR10447881 & SRR10447880
